# A Comprehensive Meta-Analysis of Breast Cancer Gene Expression

**DOI:** 10.1101/2024.08.30.610515

**Authors:** Ifeanyichukwu O. Nwosu, Stephen R. Piccolo

## Abstract

**Background:** Triple-negative breast cancers (TNBC) occur more frequently in African Americans and are associated with worse outcomes when compared to other subtypes of breast cancer. These cancers lack expression of estrogen receptor (ER), progesterone receptor (PR) and human epidermal growth factor receptor 2 (HER2) and have limited treatment options. To shed light on mechanisms behind these differences and suggest novel treatments, we used a meta-analytic approach to identify gene expression differences in breast tumors for people with self-reported African or European ancestry; additionally, we compared gene expression levels based on ER, PR, HER2 and TNBC status.

**Methods:** After gathering and standardizing gene expression data and metadata from 106 datasets (representing 27,000 samples), we identified genes that were expressed differently between these groups via random-effects meta-analyses. To evaluate the robustness of these gene lists, we devised a novel computational methodology that uses cross validation and classification. We also computed overlaps between the most significant genes and known signaling pathways.

**Results:** Using a false discovery rate threshold of 0.05, we identified genes that are known to play a significant role in their respective breast cancer subtypes (e.g., *ESR1* for ER status and *ERBB2* for HER2 status), thus confirming the validity of our findings. We also discovered genes that have not been reported previously and may be new targets for breast cancer therapy. *GATA3*, *CA12*, *TBC1D9*, *XBP1* and *FOXA1* were among the most significant genes for ER, PR, and TNBC. However, none of these genes overlapped with HER2 status, supporting prior research that HER2 tumors are mechanistically different from endocrine breast cancers. The genes identified from the race meta-analysis—including *DNAJC15*, *HLA-DPA1*, *STAP2*, *CEP68*, *MOGS*—have not been associated previously with race-specific breast-cancer outcomes, highlighting a potential area of further research.

**Conclusions:** We have carried out a large meta-analysis of breast cancer gene expression data, identifying novel genes that may serve as potential biomarkers for breast cancer in diverse populations. We have also developed a computational method that identifies gene sets small enough to be analyzed and explored in future studies. This method has the potential to be applied to other cancers.
