## Additional File 1 for "A Comprehensive Meta-Analysis of Breast Cancer Gene Expression"

### Sheet: Dataset IDs
Dataset_ID
ABiM.100
ABiM.400
ETABM_158
GSE1456
GSE1561
GSE2034
GSE2603
GSE2990
GSE3494
GSE4611
GSE4922
GSE5327
GSE5460
GSE5764
GSE5847
GSE6434
GSE6532
GSE7378
GSE7390
GSE7904
GSE8193
GSE8977
GSE9195
GSE9574
GSE10281
GSE10780
GSE10797
GSE10810
GSE11001
GSE11121
GSE12093
GSE12276
GSE12763
GSE13787
GSE14017
GSE14018
GSE16391
GSE16446
GSE16873
GSE17705
GSE17907
GSE18728
GSE18864
GSE19615
GSE19697
GSE20086
GSE20181
GSE20194
GSE20271
GSE20437
GSE20685
GSE20711
GSE21422
GSE21653
GSE21947
GSE22093
GSE22513
GSE22544
GSE23720
GSE23988
GSE24185
GSE25055
GSE25065
GSE25407
GSE26910
GSE27562
GSE28821
GSE29431
GSE31138
GSE31192
GSE31448
GSE31519
GSE32518
GSE32646
GSE33692
GSE41194
GSE41196
GSE41197
GSE42568
GSE43365
GSE45255
GSE46184
GSE47109
GSE48390
GSE50948
GSE57968
GSE58644
GSE58984
GSE59772
GSE61304
GSE62944
GSE76275
GSE81538
GSE81838
GSE86374
GSE90521
GSE93332
GSE96058
GSE111662
GSE118432
GSE120129
GSE167213
ICGC_KR
METABRIC
OSLO2EMITO.103
SCANB.9206
