## Additional File 7 for "A Comprehensive Meta-Analysis of Breast Cancer Gene Expression"

### Sheet: race_tri_neg_filtered_meta_resu
Gene	Com.ES	ES.var	Qval	Qpval	tau2	Zval	Pval	FDR	AveFC	propDataset
RETN	0.747477	0.0232689	2.39769	0.791819	0	4.90016	9.57585e-07	0.00468328	1.56791	1
ADAMTS13	0.74049	0.0234341	4.30463	0.50644	0	4.83721	1.31676e-06	0.00468328	0.479419	1
ACOXL	0.641411	0.0229503	2.80093	0.730643	0	4.23392	2.29651e-05	0.0230656	0.388897	1
FAM3A	0.63602	0.0228617	1.67051	0.892594	0	4.20646	2.59407e-05	0.0230656	7.54037	1
GPR35	0.623357	0.0229345	3.70074	0.593254	0	4.11616	3.85241e-05	0.0316194	0.592353	1
PGLYRP1	0.595627	0.0229477	3.68404	0.595741	0	3.93192	8.42702e-05	0.0493554	0.0981081	1
