## Additional File 8 for "A Comprehensive Meta-Analysis of Breast Cancer Gene Expression"

### Sheet: race_overlap
Overlap Results
Collection(s):	C2, H
# overlaps shown:	1
# genesets in collections:	7283
# genes in comparison (n):	20
# genes in universe (N):	42722
Gene Set Name	# Genes in Gene Set (K)	Description	# Genes in Overlap (k)	k/K	p-value	FDR q-value
ELVIDGE_HYPOXIA_DN	147	Genes down-regulated in MCF7 cells (breast cancer) under hypoxia conditions.	4	0.0272	6.24e-07	0.00455
Gene/Gene Set Overlap Matrix
Entrez Gene Id	Gene Symbol	Gene Description	ELVIDGE_HYPOXIA_DN
54913	RPP25	ribonuclease P and MRP subunit p25 [Source:HGNC Symbol;Acc:HGNC:30361]	ELVIDGE_HYPOXIA_DN
6387	CXCL12	C-X-C motif chemokine ligand 12 [Source:HGNC Symbol;Acc:HGNC:10672]	ELVIDGE_HYPOXIA_DN
1984	EIF5A	eukaryotic translation initiation factor 5A [Source:HGNC Symbol;Acc:HGNC:3300]	ELVIDGE_HYPOXIA_DN
100287932	TIMM23	translocase of inner mitochondrial membrane 23 [Source:HGNC Symbol;Acc:HGNC:17312]	ELVIDGE_HYPOXIA_DN
3028	HSD17B10	hydroxysteroid 17-beta dehydrogenase 10 [Source:HGNC Symbol;Acc:HGNC:4800]
10248	POP7	POP7 homolog, ribonuclease P/MRP subunit [Source:HGNC Symbol;Acc:HGNC:19949]
1058	CENPA	centromere protein A [Source:HGNC Symbol;Acc:HGNC:1851]
146057	TTBK2	tau tubulin kinase 2 [Source:HGNC Symbol;Acc:HGNC:19141]
10907	TXNL4A	thioredoxin like 4A [Source:HGNC Symbol;Acc:HGNC:30551]
3113	HLA-DPA1	major histocompatibility complex, class II, DP alpha 1 [Source:HGNC Symbol;Acc:HGNC:4938]
84759	PCGF1	polycomb group ring finger 1 [Source:HGNC Symbol;Acc:HGNC:17615]
23177	CEP68	centrosomal protein 68 [Source:HGNC Symbol;Acc:HGNC:29076]
5723	PSPH	phosphoserine phosphatase [Source:HGNC Symbol;Acc:HGNC:9577]
5831	PYCR1	pyrroline-5-carboxylate reductase 1 [Source:HGNC Symbol;Acc:HGNC:9721]
7145	TNS1	tensin 1 [Source:HGNC Symbol;Acc:HGNC:11973]
11187	PKP3	plakophilin 3 [Source:HGNC Symbol;Acc:HGNC:9025]
7841	MOGS	mannosyl-oligosaccharide glucosidase [Source:HGNC Symbol;Acc:HGNC:24862]
29103	DNAJC15	DnaJ heat shock protein family (Hsp40) member C15 [Source:HGNC Symbol;Acc:HGNC:20325]
23460	ABCA6	ATP binding cassette subfamily A member 6 [Source:HGNC Symbol;Acc:HGNC:36]
55620	STAP2	signal transducing adaptor family member 2 [Source:HGNC Symbol;Acc:HGNC:30430]
