## Additional File 9 for "A Comprehensive Meta-Analysis of Breast Cancer Gene Expression"

### Sheet: ER_overlap
Overlap Results
Collection(s):	C2, H
# overlaps shown:	20
# genesets in collections:	7283
# genes in comparison (n):	20
# genes in universe (N):	42722
Gene Set Name	# Genes in Gene Set (K)	Description	# Genes in Overlap (k)	k/K	p-value	FDR q-value
FARMER_BREAST_CANCER_BASAL_VS_LULMINAL	329	Genes which best discriminated between two groups of breast cancer according to the status of ESR1 and AR [GeneID=2099;367]: basal (ESR1- AR-) and luminal (ESR1+ AR+).	16	0.0486	4.99e-31	3.64e-27
DOANE_BREAST_CANCER_ESR1_UP	111	Genes up-regulated in breast cancer samples positive for ESR1 [GeneID=2099] compared to the ESR1 negative tumors.	13	0.1171	9.06e-30	3.3e-26
SMID_BREAST_CANCER_LUMINAL_B_UP	169	Genes up-regulated in the luminal B subtype of breast cancer.	13	0.0769	2.74e-27	6.66e-24
YANG_BREAST_CANCER_ESR1_UP	36	Genes up-regulated in early primary breast tumors expressing ESR1 [GeneID=2099] vs the ESR1 negative ones.	10	0.2778	8.38e-27	1.53e-23
VANTVEER_BREAST_CANCER_ESR1_UP	149	Up-regulated genes from the optimal set of 550 markers discriminating breast cancer samples by ESR1 [GeneID=2099] expression: ER(+) vs ER(-) tumors.	12	0.0805	2.53e-25	3.69e-22
SMID_BREAST_CANCER_RELAPSE_IN_BONE_UP	99	Genes up-regulated in bone relapse of breast cancer.	10	0.101	5.07e-22	6.15e-19
LIEN_BREAST_CARCINOMA_METAPLASTIC_VS_DUCTAL_DN	115	Genes down-regulated between two breast carcinoma subtypes: metaplastic (MCB) and ductal (DCB).	10	0.087	2.42e-21	2.51e-18
SMID_BREAST_CANCER_RELAPSE_IN_BRAIN_DN	82	Genes down-regulated in brain relapse of breast cancer.	9	0.1098	3.71e-20	3.38e-17
SMID_BREAST_CANCER_BASAL_DN	700	Genes down-regulated in basal subtype of breast cancer samles.	13	0.0186	3.83e-19	3.1e-16
GOZGIT_ESR1_TARGETS_DN	785	Genes down-regulated in TMX2-28 cells (breast cancer) which do not express ESR1 [GeneID=2099]) compared to the parental MCF7 cells which do.	13	0.0166	1.7e-18	1.24e-15
FARMER_BREAST_CANCER_CLUSTER_6	14	Cluster 6: selected luminal genes clustered together across breast cancer samples.	6	0.4286	1.38e-17	9.11e-15
HALLMARK_ESTROGEN_RESPONSE_EARLY	200	Genes defining early response to estrogen.	9	0.045	1.45e-16	8.78e-14
CREIGHTON_ENDOCRINE_THERAPY_RESISTANCE_1	534	The 'group 1 set' of genes associated with acquired endocrine therapy resistance in breast tumors expressing ESR1 and ERBB2 [GeneID=2099;2064].	10	0.0187	1.41e-14	7.92e-12
CHARAFE_BREAST_CANCER_LUMINAL_VS_BASAL_UP	384	Genes up-regulated in luminal-like breast cancer cell lines compared to the basal-like ones.	9	0.0234	5.37e-14	2.79e-11
MASSARWEH_TAMOXIFEN_RESISTANCE_DN	256	Genes down-regulated in breast cancer tumors (formed by MCF-7 xenografts) resistant to tamoxifen [PubChem=5376].	8	0.0312	1.76e-13	8.56e-11
POOLA_INVASIVE_BREAST_CANCER_DN	133	Genes down-regulated in atypical ductal hyperplastic tissues from patients with (ADHC) breast cancer vs those without the cancer (ADH).	6	0.0451	3.04e-11	1.38e-08
RIGGINS_TAMOXIFEN_RESISTANCE_DN	221	Genes down-regulated SUM44/LCCTam cells (breast cancer) resistant to 4-hydroxytamoxifen [PubChem=63062] relative to the parental SUM44 cells sensitive to the drug.	6	0.0271	6.53e-10	2.8e-07
CHARAFE_BREAST_CANCER_LUMINAL_VS_MESENCHYMAL_UP	454	Genes up-regulated in luminal-like breast cancer cell lines compared to the mesenchymal-like ones.	7	0.0154	1.01e-09	4.07e-07
FRASOR_RESPONSE_TO_ESTRADIOL_UP	35	Genes up-regulated in MCF-7 cells (breast cancer) by estradiol (E2) [PubChem=5757].	4	0.1143	1.81e-09	6.94e-07
FARMER_BREAST_CANCER_APOCRINE_VS_LUMINAL	327	Genes which best discriminate between two groups of breast cancer according to the status of ESR1 and AR [GeneID=2099;367]: apocrine (ESR1- AR+) and luminal (ESR1+ AR+).	6	0.0183	6.8e-09	2.48e-06
Gene/Gene Set Overlap Matrix
Entrez Gene Id	Gene Symbol	Gene Description	FARMER_BREAST_CANCER_BASAL_VS_LULMINAL	DOANE_BREAST_CANCER_ESR1_UP	SMID_BREAST_CANCER_LUMINAL_B_UP	YANG_BREAST_CANCER_ESR1_UP	VANTVEER_BREAST_CANCER_ESR1_UP	SMID_BREAST_CANCER_RELAPSE_IN_BONE_UP	LIEN_BREAST_CARCINOMA_METAPLASTIC_VS_DUCTAL_DN	SMID_BREAST_CANCER_RELAPSE_IN_BRAIN_DN	SMID_BREAST_CANCER_BASAL_DN	GOZGIT_ESR1_TARGETS_DN	FARMER_BREAST_CANCER_CLUSTER_6	HALLMARK_ESTROGEN_RESPONSE_EARLY	CREIGHTON_ENDOCRINE_THERAPY_RESISTANCE_1	CHARAFE_BREAST_CANCER_LUMINAL_VS_BASAL_UP	MASSARWEH_TAMOXIFEN_RESISTANCE_DN	POOLA_INVASIVE_BREAST_CANCER_DN	RIGGINS_TAMOXIFEN_RESISTANCE_DN	CHARAFE_BREAST_CANCER_LUMINAL_VS_MESENCHYMAL_UP	FRASOR_RESPONSE_TO_ESTRADIOL_UP	FARMER_BREAST_CANCER_APOCRINE_VS_LUMINAL
2099	ESR1	estrogen receptor 1 [Source:HGNC Symbol;Acc:HGNC:3467]	FARMER_BREAST_CANCER_BASAL_VS_LULMINAL	DOANE_BREAST_CANCER_ESR1_UP	SMID_BREAST_CANCER_LUMINAL_B_UP	YANG_BREAST_CANCER_ESR1_UP	VANTVEER_BREAST_CANCER_ESR1_UP	SMID_BREAST_CANCER_RELAPSE_IN_BONE_UP	LIEN_BREAST_CARCINOMA_METAPLASTIC_VS_DUCTAL_DN	SMID_BREAST_CANCER_RELAPSE_IN_BRAIN_DN	SMID_BREAST_CANCER_BASAL_DN	GOZGIT_ESR1_TARGETS_DN	FARMER_BREAST_CANCER_CLUSTER_6		CREIGHTON_ENDOCRINE_THERAPY_RESISTANCE_1	CHARAFE_BREAST_CANCER_LUMINAL_VS_BASAL_UP	MASSARWEH_TAMOXIFEN_RESISTANCE_DN	POOLA_INVASIVE_BREAST_CANCER_DN	RIGGINS_TAMOXIFEN_RESISTANCE_DN	CHARAFE_BREAST_CANCER_LUMINAL_VS_MESENCHYMAL_UP		FARMER_BREAST_CANCER_APOCRINE_VS_LUMINAL
2625	GATA3	GATA binding protein 3 [Source:HGNC Symbol;Acc:HGNC:4172]	FARMER_BREAST_CANCER_BASAL_VS_LULMINAL	DOANE_BREAST_CANCER_ESR1_UP	SMID_BREAST_CANCER_LUMINAL_B_UP	YANG_BREAST_CANCER_ESR1_UP	VANTVEER_BREAST_CANCER_ESR1_UP	SMID_BREAST_CANCER_RELAPSE_IN_BONE_UP	LIEN_BREAST_CARCINOMA_METAPLASTIC_VS_DUCTAL_DN	SMID_BREAST_CANCER_RELAPSE_IN_BRAIN_DN	SMID_BREAST_CANCER_BASAL_DN	GOZGIT_ESR1_TARGETS_DN	FARMER_BREAST_CANCER_CLUSTER_6		CREIGHTON_ENDOCRINE_THERAPY_RESISTANCE_1	CHARAFE_BREAST_CANCER_LUMINAL_VS_BASAL_UP		POOLA_INVASIVE_BREAST_CANCER_DN		CHARAFE_BREAST_CANCER_LUMINAL_VS_MESENCHYMAL_UP		FARMER_BREAST_CANCER_APOCRINE_VS_LUMINAL
771	CA12	carbonic anhydrase 12 [Source:HGNC Symbol;Acc:HGNC:1371]	FARMER_BREAST_CANCER_BASAL_VS_LULMINAL	DOANE_BREAST_CANCER_ESR1_UP	SMID_BREAST_CANCER_LUMINAL_B_UP	YANG_BREAST_CANCER_ESR1_UP	VANTVEER_BREAST_CANCER_ESR1_UP	SMID_BREAST_CANCER_RELAPSE_IN_BONE_UP	LIEN_BREAST_CARCINOMA_METAPLASTIC_VS_DUCTAL_DN	SMID_BREAST_CANCER_RELAPSE_IN_BRAIN_DN	SMID_BREAST_CANCER_BASAL_DN	GOZGIT_ESR1_TARGETS_DN		HALLMARK_ESTROGEN_RESPONSE_EARLY	CREIGHTON_ENDOCRINE_THERAPY_RESISTANCE_1	CHARAFE_BREAST_CANCER_LUMINAL_VS_BASAL_UP	MASSARWEH_TAMOXIFEN_RESISTANCE_DN	POOLA_INVASIVE_BREAST_CANCER_DN		CHARAFE_BREAST_CANCER_LUMINAL_VS_MESENCHYMAL_UP	FRASOR_RESPONSE_TO_ESTRADIOL_UP
18	ABAT	4-aminobutyrate aminotransferase [Source:HGNC Symbol;Acc:HGNC:23]	FARMER_BREAST_CANCER_BASAL_VS_LULMINAL	DOANE_BREAST_CANCER_ESR1_UP	SMID_BREAST_CANCER_LUMINAL_B_UP	YANG_BREAST_CANCER_ESR1_UP	VANTVEER_BREAST_CANCER_ESR1_UP	SMID_BREAST_CANCER_RELAPSE_IN_BONE_UP	LIEN_BREAST_CARCINOMA_METAPLASTIC_VS_DUCTAL_DN		SMID_BREAST_CANCER_BASAL_DN	GOZGIT_ESR1_TARGETS_DN		HALLMARK_ESTROGEN_RESPONSE_EARLY	CREIGHTON_ENDOCRINE_THERAPY_RESISTANCE_1		MASSARWEH_TAMOXIFEN_RESISTANCE_DN		RIGGINS_TAMOXIFEN_RESISTANCE_DN	CHARAFE_BREAST_CANCER_LUMINAL_VS_MESENCHYMAL_UP
9	NAT1	N-acetyltransferase 1 [Source:HGNC Symbol;Acc:HGNC:7645]	FARMER_BREAST_CANCER_BASAL_VS_LULMINAL	DOANE_BREAST_CANCER_ESR1_UP	SMID_BREAST_CANCER_LUMINAL_B_UP	YANG_BREAST_CANCER_ESR1_UP	VANTVEER_BREAST_CANCER_ESR1_UP	SMID_BREAST_CANCER_RELAPSE_IN_BONE_UP	LIEN_BREAST_CARCINOMA_METAPLASTIC_VS_DUCTAL_DN		SMID_BREAST_CANCER_BASAL_DN	GOZGIT_ESR1_TARGETS_DN							RIGGINS_TAMOXIFEN_RESISTANCE_DN
23158	TBC1D9	TBC1 domain family member 9 [Source:HGNC Symbol;Acc:HGNC:21710]	FARMER_BREAST_CANCER_BASAL_VS_LULMINAL	DOANE_BREAST_CANCER_ESR1_UP	SMID_BREAST_CANCER_LUMINAL_B_UP	YANG_BREAST_CANCER_ESR1_UP	VANTVEER_BREAST_CANCER_ESR1_UP		LIEN_BREAST_CARCINOMA_METAPLASTIC_VS_DUCTAL_DN	SMID_BREAST_CANCER_RELAPSE_IN_BRAIN_DN	SMID_BREAST_CANCER_BASAL_DN	GOZGIT_ESR1_TARGETS_DN	FARMER_BREAST_CANCER_CLUSTER_6		CREIGHTON_ENDOCRINE_THERAPY_RESISTANCE_1				RIGGINS_TAMOXIFEN_RESISTANCE_DN			FARMER_BREAST_CANCER_APOCRINE_VS_LUMINAL
9687	GREB1	growth regulating estrogen receptor binding 1 [Source:HGNC Symbol;Acc:HGNC:24885]	FARMER_BREAST_CANCER_BASAL_VS_LULMINAL	DOANE_BREAST_CANCER_ESR1_UP	SMID_BREAST_CANCER_LUMINAL_B_UP	YANG_BREAST_CANCER_ESR1_UP	VANTVEER_BREAST_CANCER_ESR1_UP			SMID_BREAST_CANCER_RELAPSE_IN_BRAIN_DN	SMID_BREAST_CANCER_BASAL_DN	GOZGIT_ESR1_TARGETS_DN		HALLMARK_ESTROGEN_RESPONSE_EARLY	CREIGHTON_ENDOCRINE_THERAPY_RESISTANCE_1		MASSARWEH_TAMOXIFEN_RESISTANCE_DN		RIGGINS_TAMOXIFEN_RESISTANCE_DN		FRASOR_RESPONSE_TO_ESTRADIOL_UP	FARMER_BREAST_CANCER_APOCRINE_VS_LUMINAL
79083	MLPH	melanophilin [Source:HGNC Symbol;Acc:HGNC:29643]	FARMER_BREAST_CANCER_BASAL_VS_LULMINAL	DOANE_BREAST_CANCER_ESR1_UP	SMID_BREAST_CANCER_LUMINAL_B_UP	YANG_BREAST_CANCER_ESR1_UP		SMID_BREAST_CANCER_RELAPSE_IN_BONE_UP		SMID_BREAST_CANCER_RELAPSE_IN_BRAIN_DN	SMID_BREAST_CANCER_BASAL_DN	GOZGIT_ESR1_TARGETS_DN	FARMER_BREAST_CANCER_CLUSTER_6	HALLMARK_ESTROGEN_RESPONSE_EARLY		CHARAFE_BREAST_CANCER_LUMINAL_VS_BASAL_UP				CHARAFE_BREAST_CANCER_LUMINAL_VS_MESENCHYMAL_UP
4137	MAPT	microtubule associated protein tau [Source:HGNC Symbol;Acc:HGNC:6893]	FARMER_BREAST_CANCER_BASAL_VS_LULMINAL	DOANE_BREAST_CANCER_ESR1_UP	SMID_BREAST_CANCER_LUMINAL_B_UP	YANG_BREAST_CANCER_ESR1_UP				SMID_BREAST_CANCER_RELAPSE_IN_BRAIN_DN	SMID_BREAST_CANCER_BASAL_DN			HALLMARK_ESTROGEN_RESPONSE_EARLY	CREIGHTON_ENDOCRINE_THERAPY_RESISTANCE_1	CHARAFE_BREAST_CANCER_LUMINAL_VS_BASAL_UP	MASSARWEH_TAMOXIFEN_RESISTANCE_DN	POOLA_INVASIVE_BREAST_CANCER_DN			FRASOR_RESPONSE_TO_ESTRADIOL_UP
7802	DNALI1	dynein axonemal light intermediate chain 1 [Source:HGNC Symbol;Acc:HGNC:14353]	FARMER_BREAST_CANCER_BASAL_VS_LULMINAL	DOANE_BREAST_CANCER_ESR1_UP	SMID_BREAST_CANCER_LUMINAL_B_UP		VANTVEER_BREAST_CANCER_ESR1_UP	SMID_BREAST_CANCER_RELAPSE_IN_BONE_UP	LIEN_BREAST_CARCINOMA_METAPLASTIC_VS_DUCTAL_DN	SMID_BREAST_CANCER_RELAPSE_IN_BRAIN_DN	SMID_BREAST_CANCER_BASAL_DN					CHARAFE_BREAST_CANCER_LUMINAL_VS_BASAL_UP						FARMER_BREAST_CANCER_APOCRINE_VS_LUMINAL
25800	SLC39A6	solute carrier family 39 member 6 [Source:HGNC Symbol;Acc:HGNC:18607]	FARMER_BREAST_CANCER_BASAL_VS_LULMINAL	DOANE_BREAST_CANCER_ESR1_UP	SMID_BREAST_CANCER_LUMINAL_B_UP		VANTVEER_BREAST_CANCER_ESR1_UP	SMID_BREAST_CANCER_RELAPSE_IN_BONE_UP			SMID_BREAST_CANCER_BASAL_DN	GOZGIT_ESR1_TARGETS_DN	FARMER_BREAST_CANCER_CLUSTER_6	HALLMARK_ESTROGEN_RESPONSE_EARLY	CREIGHTON_ENDOCRINE_THERAPY_RESISTANCE_1		MASSARWEH_TAMOXIFEN_RESISTANCE_DN	POOLA_INVASIVE_BREAST_CANCER_DN	RIGGINS_TAMOXIFEN_RESISTANCE_DN		FRASOR_RESPONSE_TO_ESTRADIOL_UP
2674	GFRA1	GDNF family receptor alpha 1 [Source:HGNC Symbol;Acc:HGNC:4243]	FARMER_BREAST_CANCER_BASAL_VS_LULMINAL	DOANE_BREAST_CANCER_ESR1_UP	SMID_BREAST_CANCER_LUMINAL_B_UP		VANTVEER_BREAST_CANCER_ESR1_UP	SMID_BREAST_CANCER_RELAPSE_IN_BONE_UP			SMID_BREAST_CANCER_BASAL_DN	GOZGIT_ESR1_TARGETS_DN		HALLMARK_ESTROGEN_RESPONSE_EARLY	CREIGHTON_ENDOCRINE_THERAPY_RESISTANCE_1		MASSARWEH_TAMOXIFEN_RESISTANCE_DN	POOLA_INVASIVE_BREAST_CANCER_DN				FARMER_BREAST_CANCER_APOCRINE_VS_LUMINAL
10551	AGR2	anterior gradient 2, protein disulphide isomerase family member [Source:HGNC Symbol;Acc:HGNC:328]	FARMER_BREAST_CANCER_BASAL_VS_LULMINAL	DOANE_BREAST_CANCER_ESR1_UP	SMID_BREAST_CANCER_LUMINAL_B_UP			SMID_BREAST_CANCER_RELAPSE_IN_BONE_UP	LIEN_BREAST_CARCINOMA_METAPLASTIC_VS_DUCTAL_DN	SMID_BREAST_CANCER_RELAPSE_IN_BRAIN_DN	SMID_BREAST_CANCER_BASAL_DN	GOZGIT_ESR1_TARGETS_DN	FARMER_BREAST_CANCER_CLUSTER_6			CHARAFE_BREAST_CANCER_LUMINAL_VS_BASAL_UP				CHARAFE_BREAST_CANCER_LUMINAL_VS_MESENCHYMAL_UP
53335	BCL11A	BCL11 transcription factor A [Source:HGNC Symbol;Acc:HGNC:13221]	FARMER_BREAST_CANCER_BASAL_VS_LULMINAL
26227	PHGDH	phosphoglycerate dehydrogenase [Source:HGNC Symbol;Acc:HGNC:8923]	FARMER_BREAST_CANCER_BASAL_VS_LULMINAL
1824	DSC2	desmocollin 2 [Source:HGNC Symbol;Acc:HGNC:3036]	FARMER_BREAST_CANCER_BASAL_VS_LULMINAL
7494	XBP1	X-box binding protein 1 [Source:HGNC Symbol;Acc:HGNC:12801]				YANG_BREAST_CANCER_ESR1_UP	VANTVEER_BREAST_CANCER_ESR1_UP		LIEN_BREAST_CARCINOMA_METAPLASTIC_VS_DUCTAL_DN					HALLMARK_ESTROGEN_RESPONSE_EARLY
3169	FOXA1	forkhead box A1 [Source:HGNC Symbol;Acc:HGNC:5021]					VANTVEER_BREAST_CANCER_ESR1_UP		LIEN_BREAST_CARCINOMA_METAPLASTIC_VS_DUCTAL_DN			GOZGIT_ESR1_TARGETS_DN				CHARAFE_BREAST_CANCER_LUMINAL_VS_BASAL_UP				CHARAFE_BREAST_CANCER_LUMINAL_VS_MESENCHYMAL_UP
79875	THSD4	thrombospondin type 1 domain containing 4 [Source:HGNC Symbol;Acc:HGNC:25835]										GOZGIT_ESR1_TARGETS_DN		HALLMARK_ESTROGEN_RESPONSE_EARLY	CREIGHTON_ENDOCRINE_THERAPY_RESISTANCE_1	CHARAFE_BREAST_CANCER_LUMINAL_VS_BASAL_UP	MASSARWEH_TAMOXIFEN_RESISTANCE_DN
29968	PSAT1	phosphoserine aminotransferase 1 [Source:HGNC Symbol;Acc:HGNC:19129]
