## Additional File 10 for "A Comprehensive Meta-Analysis of Breast Cancer Gene Expression"

### Sheet: PR_overlap
Overlap Results
Collection(s):	C2, H
# overlaps shown:	20
# genesets in collections:	7283
# genes in comparison (n):	20
# genes in universe (N):	42722
Gene Set Name	# Genes in Gene Set (K)	Description	# Genes in Overlap (k)	k/K	p-value	FDR q-value
VANTVEER_BREAST_CANCER_ESR1_UP	149	Up-regulated genes from the optimal set of 550 markers discriminating breast cancer samples by ESR1 [GeneID=2099] expression: ER(+) vs ER(-) tumors.	17	0.1141	7.34e-40	5.35e-36
SMID_BREAST_CANCER_LUMINAL_B_UP	169	Genes up-regulated in the luminal B subtype of breast cancer.	16	0.0947	8.28e-36	2.3e-32
DOANE_BREAST_CANCER_ESR1_UP	111	Genes up-regulated in breast cancer samples positive for ESR1 [GeneID=2099] compared to the ESR1 negative tumors.	15	0.1351	9.48e-36	2.3e-32
YANG_BREAST_CANCER_ESR1_UP	36	Genes up-regulated in early primary breast tumors expressing ESR1 [GeneID=2099] vs the ESR1 negative ones.	12	0.3333	2.04e-33	3.71e-30
FARMER_BREAST_CANCER_BASAL_VS_LULMINAL	329	Genes which best discriminated between two groups of breast cancer according to the status of ESR1 and AR [GeneID=2099;367]: basal (ESR1- AR-) and luminal (ESR1+ AR+).	16	0.0486	4.99e-31	7.27e-28
SMID_BREAST_CANCER_BASAL_DN	700	Genes down-regulated in basal subtype of breast cancer samles.	17	0.0243	3.97e-28	4.82e-25
SMID_BREAST_CANCER_RELAPSE_IN_BRAIN_DN	82	Genes down-regulated in brain relapse of breast cancer.	11	0.1341	1.07e-25	1.11e-22
HALLMARK_ESTROGEN_RESPONSE_EARLY	200	Genes defining early response to estrogen.	12	0.06	9.66e-24	8.8e-21
SMID_BREAST_CANCER_RELAPSE_IN_BONE_UP	99	Genes up-regulated in bone relapse of breast cancer.	10	0.101	5.07e-22	4.1e-19
POOLA_INVASIVE_BREAST_CANCER_DN	133	Genes down-regulated in atypical ductal hyperplastic tissues from patients with (ADHC) breast cancer vs those without the cancer (ADH).	10	0.0752	1.09e-20	7.45e-18
CREIGHTON_ENDOCRINE_THERAPY_RESISTANCE_1	534	The 'group 1 set' of genes associated with acquired endocrine therapy resistance in breast tumors expressing ESR1 and ERBB2 [GeneID=2099;2064].	13	0.0243	1.13e-20	7.45e-18
GOZGIT_ESR1_TARGETS_DN	785	Genes down-regulated in TMX2-28 cells (breast cancer) which do not express ESR1 [GeneID=2099]) compared to the parental MCF7 cells which do.	14	0.0178	1.56e-20	9.48e-18
LIEN_BREAST_CARCINOMA_METAPLASTIC_VS_DUCTAL_DN	115	Genes down-regulated between two breast carcinoma subtypes: metaplastic (MCB) and ductal (DCB).	9	0.0783	8.83e-19	4.95e-16
MASSARWEH_TAMOXIFEN_RESISTANCE_DN	256	Genes down-regulated in breast cancer tumors (formed by MCF-7 xenografts) resistant to tamoxifen [PubChem=5376].	10	0.0391	8.77e-18	4.56e-15
CHARAFE_BREAST_CANCER_LUMINAL_VS_BASAL_UP	384	Genes up-regulated in luminal-like breast cancer cell lines compared to the basal-like ones.	10	0.026	5.22e-16	2.54e-13
REACTOME_ESTROGEN_DEPENDENT_GENE_EXPRESSION	149	Estrogen-dependent gene expression	7	0.047	4.06e-13	1.85e-10
FARMER_BREAST_CANCER_APOCRINE_VS_LUMINAL	327	Genes which best discriminate between two groups of breast cancer according to the status of ESR1 and AR [GeneID=2099;367]: apocrine (ESR1- AR+) and luminal (ESR1+ AR+).	8	0.0245	1.26e-12	5.39e-10
REACTOME_ESR_MEDIATED_SIGNALING	220	ESR-mediated signaling	7	0.0318	6.39e-12	2.53e-09
RIGGINS_TAMOXIFEN_RESISTANCE_DN	221	Genes down-regulated SUM44/LCCTam cells (breast cancer) resistant to 4-hydroxytamoxifen [PubChem=63062] relative to the parental SUM44 cells sensitive to the drug.	7	0.0317	6.6e-12	2.53e-09
FARMER_BREAST_CANCER_CLUSTER_6	14	Cluster 6: selected luminal genes clustered together across breast cancer samples.	4	0.2857	3.48e-11	1.27e-08
Gene/Gene Set Overlap Matrix
Entrez Gene Id	Gene Symbol	Gene Description	VANTVEER_BREAST_CANCER_ESR1_UP	SMID_BREAST_CANCER_LUMINAL_B_UP	DOANE_BREAST_CANCER_ESR1_UP	YANG_BREAST_CANCER_ESR1_UP	FARMER_BREAST_CANCER_BASAL_VS_LULMINAL	SMID_BREAST_CANCER_BASAL_DN	SMID_BREAST_CANCER_RELAPSE_IN_BRAIN_DN	HALLMARK_ESTROGEN_RESPONSE_EARLY	SMID_BREAST_CANCER_RELAPSE_IN_BONE_UP	POOLA_INVASIVE_BREAST_CANCER_DN	CREIGHTON_ENDOCRINE_THERAPY_RESISTANCE_1	GOZGIT_ESR1_TARGETS_DN	LIEN_BREAST_CARCINOMA_METAPLASTIC_VS_DUCTAL_DN	MASSARWEH_TAMOXIFEN_RESISTANCE_DN	CHARAFE_BREAST_CANCER_LUMINAL_VS_BASAL_UP	REACTOME_ESTROGEN_DEPENDENT_GENE_EXPRESSION	FARMER_BREAST_CANCER_APOCRINE_VS_LUMINAL	REACTOME_ESR_MEDIATED_SIGNALING	RIGGINS_TAMOXIFEN_RESISTANCE_DN	FARMER_BREAST_CANCER_CLUSTER_6
771	CA12	carbonic anhydrase 12 [Source:HGNC Symbol;Acc:HGNC:1371]	VANTVEER_BREAST_CANCER_ESR1_UP	SMID_BREAST_CANCER_LUMINAL_B_UP	DOANE_BREAST_CANCER_ESR1_UP	YANG_BREAST_CANCER_ESR1_UP	FARMER_BREAST_CANCER_BASAL_VS_LULMINAL	SMID_BREAST_CANCER_BASAL_DN	SMID_BREAST_CANCER_RELAPSE_IN_BRAIN_DN	HALLMARK_ESTROGEN_RESPONSE_EARLY	SMID_BREAST_CANCER_RELAPSE_IN_BONE_UP	POOLA_INVASIVE_BREAST_CANCER_DN	CREIGHTON_ENDOCRINE_THERAPY_RESISTANCE_1	GOZGIT_ESR1_TARGETS_DN	LIEN_BREAST_CARCINOMA_METAPLASTIC_VS_DUCTAL_DN	MASSARWEH_TAMOXIFEN_RESISTANCE_DN	CHARAFE_BREAST_CANCER_LUMINAL_VS_BASAL_UP
9687	GREB1	growth regulating estrogen receptor binding 1 [Source:HGNC Symbol;Acc:HGNC:24885]	VANTVEER_BREAST_CANCER_ESR1_UP	SMID_BREAST_CANCER_LUMINAL_B_UP	DOANE_BREAST_CANCER_ESR1_UP	YANG_BREAST_CANCER_ESR1_UP	FARMER_BREAST_CANCER_BASAL_VS_LULMINAL	SMID_BREAST_CANCER_BASAL_DN	SMID_BREAST_CANCER_RELAPSE_IN_BRAIN_DN	HALLMARK_ESTROGEN_RESPONSE_EARLY			CREIGHTON_ENDOCRINE_THERAPY_RESISTANCE_1	GOZGIT_ESR1_TARGETS_DN		MASSARWEH_TAMOXIFEN_RESISTANCE_DN		REACTOME_ESTROGEN_DEPENDENT_GENE_EXPRESSION	FARMER_BREAST_CANCER_APOCRINE_VS_LUMINAL	REACTOME_ESR_MEDIATED_SIGNALING	RIGGINS_TAMOXIFEN_RESISTANCE_DN
2099	ESR1	estrogen receptor 1 [Source:HGNC Symbol;Acc:HGNC:3467]	VANTVEER_BREAST_CANCER_ESR1_UP	SMID_BREAST_CANCER_LUMINAL_B_UP	DOANE_BREAST_CANCER_ESR1_UP	YANG_BREAST_CANCER_ESR1_UP	FARMER_BREAST_CANCER_BASAL_VS_LULMINAL	SMID_BREAST_CANCER_BASAL_DN	SMID_BREAST_CANCER_RELAPSE_IN_BRAIN_DN		SMID_BREAST_CANCER_RELAPSE_IN_BONE_UP	POOLA_INVASIVE_BREAST_CANCER_DN	CREIGHTON_ENDOCRINE_THERAPY_RESISTANCE_1	GOZGIT_ESR1_TARGETS_DN	LIEN_BREAST_CARCINOMA_METAPLASTIC_VS_DUCTAL_DN	MASSARWEH_TAMOXIFEN_RESISTANCE_DN	CHARAFE_BREAST_CANCER_LUMINAL_VS_BASAL_UP	REACTOME_ESTROGEN_DEPENDENT_GENE_EXPRESSION	FARMER_BREAST_CANCER_APOCRINE_VS_LUMINAL	REACTOME_ESR_MEDIATED_SIGNALING	RIGGINS_TAMOXIFEN_RESISTANCE_DN	FARMER_BREAST_CANCER_CLUSTER_6
2625	GATA3	GATA binding protein 3 [Source:HGNC Symbol;Acc:HGNC:4172]	VANTVEER_BREAST_CANCER_ESR1_UP	SMID_BREAST_CANCER_LUMINAL_B_UP	DOANE_BREAST_CANCER_ESR1_UP	YANG_BREAST_CANCER_ESR1_UP	FARMER_BREAST_CANCER_BASAL_VS_LULMINAL	SMID_BREAST_CANCER_BASAL_DN	SMID_BREAST_CANCER_RELAPSE_IN_BRAIN_DN		SMID_BREAST_CANCER_RELAPSE_IN_BONE_UP	POOLA_INVASIVE_BREAST_CANCER_DN	CREIGHTON_ENDOCRINE_THERAPY_RESISTANCE_1	GOZGIT_ESR1_TARGETS_DN	LIEN_BREAST_CARCINOMA_METAPLASTIC_VS_DUCTAL_DN		CHARAFE_BREAST_CANCER_LUMINAL_VS_BASAL_UP	REACTOME_ESTROGEN_DEPENDENT_GENE_EXPRESSION	FARMER_BREAST_CANCER_APOCRINE_VS_LUMINAL	REACTOME_ESR_MEDIATED_SIGNALING		FARMER_BREAST_CANCER_CLUSTER_6
2066	ERBB4	erb-b2 receptor tyrosine kinase 4 [Source:HGNC Symbol;Acc:HGNC:3432]	VANTVEER_BREAST_CANCER_ESR1_UP	SMID_BREAST_CANCER_LUMINAL_B_UP	DOANE_BREAST_CANCER_ESR1_UP	YANG_BREAST_CANCER_ESR1_UP	FARMER_BREAST_CANCER_BASAL_VS_LULMINAL	SMID_BREAST_CANCER_BASAL_DN	SMID_BREAST_CANCER_RELAPSE_IN_BRAIN_DN			POOLA_INVASIVE_BREAST_CANCER_DN	CREIGHTON_ENDOCRINE_THERAPY_RESISTANCE_1	GOZGIT_ESR1_TARGETS_DN				REACTOME_ESTROGEN_DEPENDENT_GENE_EXPRESSION		REACTOME_ESR_MEDIATED_SIGNALING
23158	TBC1D9	TBC1 domain family member 9 [Source:HGNC Symbol;Acc:HGNC:21710]	VANTVEER_BREAST_CANCER_ESR1_UP	SMID_BREAST_CANCER_LUMINAL_B_UP	DOANE_BREAST_CANCER_ESR1_UP	YANG_BREAST_CANCER_ESR1_UP	FARMER_BREAST_CANCER_BASAL_VS_LULMINAL	SMID_BREAST_CANCER_BASAL_DN	SMID_BREAST_CANCER_RELAPSE_IN_BRAIN_DN				CREIGHTON_ENDOCRINE_THERAPY_RESISTANCE_1	GOZGIT_ESR1_TARGETS_DN	LIEN_BREAST_CARCINOMA_METAPLASTIC_VS_DUCTAL_DN				FARMER_BREAST_CANCER_APOCRINE_VS_LUMINAL		RIGGINS_TAMOXIFEN_RESISTANCE_DN	FARMER_BREAST_CANCER_CLUSTER_6
18	ABAT	4-aminobutyrate aminotransferase [Source:HGNC Symbol;Acc:HGNC:23]	VANTVEER_BREAST_CANCER_ESR1_UP	SMID_BREAST_CANCER_LUMINAL_B_UP	DOANE_BREAST_CANCER_ESR1_UP	YANG_BREAST_CANCER_ESR1_UP	FARMER_BREAST_CANCER_BASAL_VS_LULMINAL	SMID_BREAST_CANCER_BASAL_DN		HALLMARK_ESTROGEN_RESPONSE_EARLY	SMID_BREAST_CANCER_RELAPSE_IN_BONE_UP		CREIGHTON_ENDOCRINE_THERAPY_RESISTANCE_1	GOZGIT_ESR1_TARGETS_DN	LIEN_BREAST_CARCINOMA_METAPLASTIC_VS_DUCTAL_DN	MASSARWEH_TAMOXIFEN_RESISTANCE_DN					RIGGINS_TAMOXIFEN_RESISTANCE_DN
57758	SCUBE2	signal peptide, CUB domain and EGF like domain containing 2 [Source:HGNC Symbol;Acc:HGNC:30425]	VANTVEER_BREAST_CANCER_ESR1_UP	SMID_BREAST_CANCER_LUMINAL_B_UP	DOANE_BREAST_CANCER_ESR1_UP	YANG_BREAST_CANCER_ESR1_UP	FARMER_BREAST_CANCER_BASAL_VS_LULMINAL	SMID_BREAST_CANCER_BASAL_DN			SMID_BREAST_CANCER_RELAPSE_IN_BONE_UP	POOLA_INVASIVE_BREAST_CANCER_DN	CREIGHTON_ENDOCRINE_THERAPY_RESISTANCE_1	GOZGIT_ESR1_TARGETS_DN			CHARAFE_BREAST_CANCER_LUMINAL_VS_BASAL_UP		FARMER_BREAST_CANCER_APOCRINE_VS_LUMINAL
9	NAT1	N-acetyltransferase 1 [Source:HGNC Symbol;Acc:HGNC:7645]	VANTVEER_BREAST_CANCER_ESR1_UP	SMID_BREAST_CANCER_LUMINAL_B_UP	DOANE_BREAST_CANCER_ESR1_UP	YANG_BREAST_CANCER_ESR1_UP	FARMER_BREAST_CANCER_BASAL_VS_LULMINAL	SMID_BREAST_CANCER_BASAL_DN			SMID_BREAST_CANCER_RELAPSE_IN_BONE_UP			GOZGIT_ESR1_TARGETS_DN	LIEN_BREAST_CARCINOMA_METAPLASTIC_VS_DUCTAL_DN						RIGGINS_TAMOXIFEN_RESISTANCE_DN
9620	CELSR1	cadherin EGF LAG seven-pass G-type receptor 1 [Source:HGNC Symbol;Acc:HGNC:1850]	VANTVEER_BREAST_CANCER_ESR1_UP	SMID_BREAST_CANCER_LUMINAL_B_UP	DOANE_BREAST_CANCER_ESR1_UP		FARMER_BREAST_CANCER_BASAL_VS_LULMINAL	SMID_BREAST_CANCER_BASAL_DN	SMID_BREAST_CANCER_RELAPSE_IN_BRAIN_DN	HALLMARK_ESTROGEN_RESPONSE_EARLY	SMID_BREAST_CANCER_RELAPSE_IN_BONE_UP	POOLA_INVASIVE_BREAST_CANCER_DN
7802	DNALI1	dynein axonemal light intermediate chain 1 [Source:HGNC Symbol;Acc:HGNC:14353]	VANTVEER_BREAST_CANCER_ESR1_UP	SMID_BREAST_CANCER_LUMINAL_B_UP	DOANE_BREAST_CANCER_ESR1_UP		FARMER_BREAST_CANCER_BASAL_VS_LULMINAL	SMID_BREAST_CANCER_BASAL_DN	SMID_BREAST_CANCER_RELAPSE_IN_BRAIN_DN		SMID_BREAST_CANCER_RELAPSE_IN_BONE_UP				LIEN_BREAST_CARCINOMA_METAPLASTIC_VS_DUCTAL_DN		CHARAFE_BREAST_CANCER_LUMINAL_VS_BASAL_UP		FARMER_BREAST_CANCER_APOCRINE_VS_LUMINAL
2674	GFRA1	GDNF family receptor alpha 1 [Source:HGNC Symbol;Acc:HGNC:4243]	VANTVEER_BREAST_CANCER_ESR1_UP	SMID_BREAST_CANCER_LUMINAL_B_UP	DOANE_BREAST_CANCER_ESR1_UP		FARMER_BREAST_CANCER_BASAL_VS_LULMINAL	SMID_BREAST_CANCER_BASAL_DN		HALLMARK_ESTROGEN_RESPONSE_EARLY	SMID_BREAST_CANCER_RELAPSE_IN_BONE_UP	POOLA_INVASIVE_BREAST_CANCER_DN	CREIGHTON_ENDOCRINE_THERAPY_RESISTANCE_1	GOZGIT_ESR1_TARGETS_DN		MASSARWEH_TAMOXIFEN_RESISTANCE_DN			FARMER_BREAST_CANCER_APOCRINE_VS_LUMINAL
25800	SLC39A6	solute carrier family 39 member 6 [Source:HGNC Symbol;Acc:HGNC:18607]	VANTVEER_BREAST_CANCER_ESR1_UP	SMID_BREAST_CANCER_LUMINAL_B_UP	DOANE_BREAST_CANCER_ESR1_UP		FARMER_BREAST_CANCER_BASAL_VS_LULMINAL	SMID_BREAST_CANCER_BASAL_DN		HALLMARK_ESTROGEN_RESPONSE_EARLY	SMID_BREAST_CANCER_RELAPSE_IN_BONE_UP	POOLA_INVASIVE_BREAST_CANCER_DN	CREIGHTON_ENDOCRINE_THERAPY_RESISTANCE_1	GOZGIT_ESR1_TARGETS_DN		MASSARWEH_TAMOXIFEN_RESISTANCE_DN					RIGGINS_TAMOXIFEN_RESISTANCE_DN	FARMER_BREAST_CANCER_CLUSTER_6
23030	KDM4B	lysine demethylase 4B [Source:HGNC Symbol;Acc:HGNC:29136]	VANTVEER_BREAST_CANCER_ESR1_UP	SMID_BREAST_CANCER_LUMINAL_B_UP		YANG_BREAST_CANCER_ESR1_UP	FARMER_BREAST_CANCER_BASAL_VS_LULMINAL	SMID_BREAST_CANCER_BASAL_DN	SMID_BREAST_CANCER_RELAPSE_IN_BRAIN_DN	HALLMARK_ESTROGEN_RESPONSE_EARLY		POOLA_INVASIVE_BREAST_CANCER_DN				MASSARWEH_TAMOXIFEN_RESISTANCE_DN	CHARAFE_BREAST_CANCER_LUMINAL_VS_BASAL_UP	REACTOME_ESTROGEN_DEPENDENT_GENE_EXPRESSION		REACTOME_ESR_MEDIATED_SIGNALING
3572	IL6ST	interleukin 6 cytokine family signal transducer [Source:HGNC Symbol;Acc:HGNC:6021]	VANTVEER_BREAST_CANCER_ESR1_UP	SMID_BREAST_CANCER_LUMINAL_B_UP			FARMER_BREAST_CANCER_BASAL_VS_LULMINAL	SMID_BREAST_CANCER_BASAL_DN	SMID_BREAST_CANCER_RELAPSE_IN_BRAIN_DN	HALLMARK_ESTROGEN_RESPONSE_EARLY									FARMER_BREAST_CANCER_APOCRINE_VS_LUMINAL		RIGGINS_TAMOXIFEN_RESISTANCE_DN
7494	XBP1	X-box binding protein 1 [Source:HGNC Symbol;Acc:HGNC:12801]	VANTVEER_BREAST_CANCER_ESR1_UP			YANG_BREAST_CANCER_ESR1_UP				HALLMARK_ESTROGEN_RESPONSE_EARLY					LIEN_BREAST_CARCINOMA_METAPLASTIC_VS_DUCTAL_DN
3169	FOXA1	forkhead box A1 [Source:HGNC Symbol;Acc:HGNC:5021]	VANTVEER_BREAST_CANCER_ESR1_UP											GOZGIT_ESR1_TARGETS_DN	LIEN_BREAST_CARCINOMA_METAPLASTIC_VS_DUCTAL_DN		CHARAFE_BREAST_CANCER_LUMINAL_VS_BASAL_UP	REACTOME_ESTROGEN_DEPENDENT_GENE_EXPRESSION		REACTOME_ESR_MEDIATED_SIGNALING
4137	MAPT	microtubule associated protein tau [Source:HGNC Symbol;Acc:HGNC:6893]		SMID_BREAST_CANCER_LUMINAL_B_UP	DOANE_BREAST_CANCER_ESR1_UP	YANG_BREAST_CANCER_ESR1_UP	FARMER_BREAST_CANCER_BASAL_VS_LULMINAL	SMID_BREAST_CANCER_BASAL_DN	SMID_BREAST_CANCER_RELAPSE_IN_BRAIN_DN	HALLMARK_ESTROGEN_RESPONSE_EARLY		POOLA_INVASIVE_BREAST_CANCER_DN	CREIGHTON_ENDOCRINE_THERAPY_RESISTANCE_1			MASSARWEH_TAMOXIFEN_RESISTANCE_DN	CHARAFE_BREAST_CANCER_LUMINAL_VS_BASAL_UP
5241	PGR	progesterone receptor [Source:HGNC Symbol;Acc:HGNC:8910]			DOANE_BREAST_CANCER_ESR1_UP			SMID_BREAST_CANCER_BASAL_DN		HALLMARK_ESTROGEN_RESPONSE_EARLY			CREIGHTON_ENDOCRINE_THERAPY_RESISTANCE_1	GOZGIT_ESR1_TARGETS_DN		MASSARWEH_TAMOXIFEN_RESISTANCE_DN	CHARAFE_BREAST_CANCER_LUMINAL_VS_BASAL_UP	REACTOME_ESTROGEN_DEPENDENT_GENE_EXPRESSION		REACTOME_ESR_MEDIATED_SIGNALING
79875	THSD4	thrombospondin type 1 domain containing 4 [Source:HGNC Symbol;Acc:HGNC:25835]								HALLMARK_ESTROGEN_RESPONSE_EARLY			CREIGHTON_ENDOCRINE_THERAPY_RESISTANCE_1	GOZGIT_ESR1_TARGETS_DN		MASSARWEH_TAMOXIFEN_RESISTANCE_DN	CHARAFE_BREAST_CANCER_LUMINAL_VS_BASAL_UP
