## Additional File 11 for "A Comprehensive Meta-Analysis of Breast Cancer Gene Expression"

### Sheet: HER2_overlap
Overlap Results
Collection(s):	C2, H
# overlaps shown:	20
# genesets in collections:	7283
# genes in comparison (n):	20
# genes in universe (N):	42722
Gene Set Name	# Genes in Gene Set (K)	Description	# Genes in Overlap (k)	k/K	p-value	FDR q-value
NIKOLSKY_BREAST_CANCER_17Q11_Q21_AMPLICON	132	Genes within amplicon 17q11-q21 identified in a copy number alterations study of 191 breast tumor samples.	18	0.1364	3.71e-44	2.7e-40
WP_17Q12_COPY_NUMBER_VARIATION_SYNDROME	100	17q12 copy number variation syndrome	12	0.12	1.69e-27	6.16e-24
SMID_BREAST_CANCER_ERBB2_UP	152	Genes up-regulated in the erbb2 subype of breast cancer samples, characterized by higher expression of ERBB2 [GeneID=2064].	12	0.0789	3.24e-25	7.88e-22
FARMER_BREAST_CANCER_CLUSTER_8	7	Cluster 8: selected ERBB2 [GeneID=2064] amplicon genes clustered together across breast cancer samples.	7	1	1.5e-24	2.74e-21
SMID_BREAST_CANCER_BASAL_DN	700	Genes down-regulated in basal subtype of breast cancer samles.	9	0.0129	1.16e-11	1.68e-08
MIDORIKAWA_AMPLIFIED_IN_LIVER_CANCER	55	Candidate genes in genomic amplification regions in hepatocellular carcinoma (HCC) samples.	5	0.0909	4.48e-11	5.44e-08
DOANE_BREAST_CANCER_CLASSES_UP	72	Genes up-regulated in ER(-) / PR(-) breast tumors (do not express ESR1 and PGR [GeneID=2099;5241]) with molecular similarity to ER(+) (class A) relative to the rest of the ER(-) / PR(-) samples (class B).	4	0.0556	3.52e-08	3.66e-05
REACTOME_DEVELOPMENTAL_BIOLOGY	1257	Developmental Biology	8	0.0064	5.05e-08	4.6e-05
REACTOME_RNA_POLYMERASE_II_TRANSCRIPTION	1391	RNA Polymerase II Transcription	8	0.0058	1.1e-07	8.9e-05
REACTOME_NERVOUS_SYSTEM_DEVELOPMENT	580	Nervous system development	6	0.0103	2.01e-07	0.000147
REACTOME_METABOLISM_OF_AMINO_ACIDS_AND_DERIVATIVES	374	Metabolism of amino acids and derivatives	5	0.0134	6.97e-07	0.000461
REACTOME_REGULATION_OF_EXPRESSION_OF_SLITS_AND_ROBOS	172	Regulation of expression of SLITs and ROBOs	4	0.0233	1.17e-06	0.000709
REACTOME_GRB7_EVENTS_IN_ERBB2_SIGNALING	5	GRB7 events in ERBB2 signaling	2	0.4	2.08e-06	0.00117
REACTOME_SIGNALING_BY_ROBO_RECEPTORS	218	Signaling by ROBO receptors	4	0.0183	3e-06	0.00156
MYLLYKANGAS_AMPLIFICATION_HOT_SPOT_12	11	Amplification hot spot 12: colocolized fragile sites and cancer genes in the 17q11.1-q21; 17q25 region.	2	0.1818	1.14e-05	0.00533
REACTOME_INTRACELLULAR_SIGNALING_BY_SECOND_MESSENGERS	308	Intracellular signaling by second messengers	4	0.013	1.17e-05	0.00533
REACTOME_METABOLISM_OF_RNA	724	Metabolism of RNA	5	0.0069	1.73e-05	0.00741
HSIAO_HOUSEKEEPING_GENES	397	Housekeeping genes identified as expressed across 19 normal tissues.	4	0.0101	3.16e-05	0.0128
BERTUCCI_INVASIVE_CARCINOMA_DUCTAL_VS_LOBULAR_UP	24	Genes up-regulated in the invasive ductal carcinoma (IDC) compared to the invasive lobular carcinoma (ILC), the two major pathological types of breast cancer.	2	0.0833	5.71e-05	0.0219
CHIN_BREAST_CANCER_COPY_NUMBER_UP	28	Genes from common regions of gains observed in more than 15% of 148 primary breast cancer tumors.	2	0.0714	7.81e-05	0.0285
Gene/Gene Set Overlap Matrix
Entrez Gene Id	Gene Symbol	Gene Description	NIKOLSKY_BREAST_CANCER_17Q11_Q21_AMPLICON	WP_17Q12_COPY_NUMBER_VARIATION_SYNDROME	SMID_BREAST_CANCER_ERBB2_UP	FARMER_BREAST_CANCER_CLUSTER_8	SMID_BREAST_CANCER_BASAL_DN	MIDORIKAWA_AMPLIFIED_IN_LIVER_CANCER	DOANE_BREAST_CANCER_CLASSES_UP	REACTOME_DEVELOPMENTAL_BIOLOGY	REACTOME_RNA_POLYMERASE_II_TRANSCRIPTION	REACTOME_NERVOUS_SYSTEM_DEVELOPMENT	REACTOME_METABOLISM_OF_AMINO_ACIDS_AND_DERIVATIVES	REACTOME_REGULATION_OF_EXPRESSION_OF_SLITS_AND_ROBOS	REACTOME_GRB7_EVENTS_IN_ERBB2_SIGNALING	REACTOME_SIGNALING_BY_ROBO_RECEPTORS	MYLLYKANGAS_AMPLIFICATION_HOT_SPOT_12	REACTOME_INTRACELLULAR_SIGNALING_BY_SECOND_MESSENGERS	REACTOME_METABOLISM_OF_RNA	HSIAO_HOUSEKEEPING_GENES	BERTUCCI_INVASIVE_CARCINOMA_DUCTAL_VS_LOBULAR_UP	CHIN_BREAST_CANCER_COPY_NUMBER_UP
51755	CDK12	cyclin dependent kinase 12 [Source:HGNC Symbol;Acc:HGNC:24224]	NIKOLSKY_BREAST_CANCER_17Q11_Q21_AMPLICON	WP_17Q12_COPY_NUMBER_VARIATION_SYNDROME	SMID_BREAST_CANCER_ERBB2_UP	FARMER_BREAST_CANCER_CLUSTER_8	SMID_BREAST_CANCER_BASAL_DN		DOANE_BREAST_CANCER_CLASSES_UP		REACTOME_RNA_POLYMERASE_II_TRANSCRIPTION
2064	ERBB2	erb-b2 receptor tyrosine kinase 2 [Source:HGNC Symbol;Acc:HGNC:3430]	NIKOLSKY_BREAST_CANCER_17Q11_Q21_AMPLICON	WP_17Q12_COPY_NUMBER_VARIATION_SYNDROME	SMID_BREAST_CANCER_ERBB2_UP	FARMER_BREAST_CANCER_CLUSTER_8	SMID_BREAST_CANCER_BASAL_DN			REACTOME_DEVELOPMENTAL_BIOLOGY	REACTOME_RNA_POLYMERASE_II_TRANSCRIPTION	REACTOME_NERVOUS_SYSTEM_DEVELOPMENT			REACTOME_GRB7_EVENTS_IN_ERBB2_SIGNALING		MYLLYKANGAS_AMPLIFICATION_HOT_SPOT_12	REACTOME_INTRACELLULAR_SIGNALING_BY_SECOND_MESSENGERS			BERTUCCI_INVASIVE_CARCINOMA_DUCTAL_VS_LOBULAR_UP	CHIN_BREAST_CANCER_COPY_NUMBER_UP
5409	PNMT	phenylethanolamine N-methyltransferase [Source:HGNC Symbol;Acc:HGNC:9160]	NIKOLSKY_BREAST_CANCER_17Q11_Q21_AMPLICON	WP_17Q12_COPY_NUMBER_VARIATION_SYNDROME	SMID_BREAST_CANCER_ERBB2_UP	FARMER_BREAST_CANCER_CLUSTER_8	SMID_BREAST_CANCER_BASAL_DN						REACTOME_METABOLISM_OF_AMINO_ACIDS_AND_DERIVATIVES
93210	PGAP3	post-GPI attachment to proteins phospholipase 3 [Source:HGNC Symbol;Acc:HGNC:23719]	NIKOLSKY_BREAST_CANCER_17Q11_Q21_AMPLICON	WP_17Q12_COPY_NUMBER_VARIATION_SYNDROME	SMID_BREAST_CANCER_ERBB2_UP	FARMER_BREAST_CANCER_CLUSTER_8	SMID_BREAST_CANCER_BASAL_DN
5469	MED1	mediator complex subunit 1 [Source:HGNC Symbol;Acc:HGNC:9234]	NIKOLSKY_BREAST_CANCER_17Q11_Q21_AMPLICON	WP_17Q12_COPY_NUMBER_VARIATION_SYNDROME	SMID_BREAST_CANCER_ERBB2_UP	FARMER_BREAST_CANCER_CLUSTER_8				REACTOME_DEVELOPMENTAL_BIOLOGY	REACTOME_RNA_POLYMERASE_II_TRANSCRIPTION											CHIN_BREAST_CANCER_COPY_NUMBER_UP
2886	GRB7	growth factor receptor bound protein 7 [Source:HGNC Symbol;Acc:HGNC:4567]	NIKOLSKY_BREAST_CANCER_17Q11_Q21_AMPLICON	WP_17Q12_COPY_NUMBER_VARIATION_SYNDROME	SMID_BREAST_CANCER_ERBB2_UP	FARMER_BREAST_CANCER_CLUSTER_8				REACTOME_DEVELOPMENTAL_BIOLOGY		REACTOME_NERVOUS_SYSTEM_DEVELOPMENT			REACTOME_GRB7_EVENTS_IN_ERBB2_SIGNALING						BERTUCCI_INVASIVE_CARCINOMA_DUCTAL_VS_LOBULAR_UP
10948	STARD3	StAR related lipid transfer domain containing 3 [Source:HGNC Symbol;Acc:HGNC:17579]	NIKOLSKY_BREAST_CANCER_17Q11_Q21_AMPLICON	WP_17Q12_COPY_NUMBER_VARIATION_SYNDROME	SMID_BREAST_CANCER_ERBB2_UP		SMID_BREAST_CANCER_BASAL_DN
3927	LASP1	LIM and SH3 protein 1 [Source:HGNC Symbol;Acc:HGNC:6513]	NIKOLSKY_BREAST_CANCER_17Q11_Q21_AMPLICON	WP_17Q12_COPY_NUMBER_VARIATION_SYNDROME				MIDORIKAWA_AMPLIFIED_IN_LIVER_CANCER	DOANE_BREAST_CANCER_CLASSES_UP								MYLLYKANGAS_AMPLIFICATION_HOT_SPOT_12			HSIAO_HOUSEKEEPING_GENES
9349	RPL23	ribosomal protein L23 [Source:HGNC Symbol;Acc:HGNC:10316]	NIKOLSKY_BREAST_CANCER_17Q11_Q21_AMPLICON	WP_17Q12_COPY_NUMBER_VARIATION_SYNDROME				MIDORIKAWA_AMPLIFIED_IN_LIVER_CANCER		REACTOME_DEVELOPMENTAL_BIOLOGY		REACTOME_NERVOUS_SYSTEM_DEVELOPMENT	REACTOME_METABOLISM_OF_AMINO_ACIDS_AND_DERIVATIVES	REACTOME_REGULATION_OF_EXPRESSION_OF_SLITS_AND_ROBOS		REACTOME_SIGNALING_BY_ROBO_RECEPTORS			REACTOME_METABOLISM_OF_RNA	HSIAO_HOUSEKEEPING_GENES
8396	PIP4K2B	phosphatidylinositol-5-phosphate 4-kinase type 2 beta [Source:HGNC Symbol;Acc:HGNC:8998]	NIKOLSKY_BREAST_CANCER_17Q11_Q21_AMPLICON	WP_17Q12_COPY_NUMBER_VARIATION_SYNDROME				MIDORIKAWA_AMPLIFIED_IN_LIVER_CANCER			REACTOME_RNA_POLYMERASE_II_TRANSCRIPTION							REACTOME_INTRACELLULAR_SIGNALING_BY_SECOND_MESSENGERS
54883	CWC25	CWC25 spliceosome associated protein homolog [Source:HGNC Symbol;Acc:HGNC:25989]	NIKOLSKY_BREAST_CANCER_17Q11_Q21_AMPLICON	WP_17Q12_COPY_NUMBER_VARIATION_SYNDROME				MIDORIKAWA_AMPLIFIED_IN_LIVER_CANCER											REACTOME_METABOLISM_OF_RNA
8557	TCAP	titin-cap [Source:HGNC Symbol;Acc:HGNC:11610]	NIKOLSKY_BREAST_CANCER_17Q11_Q21_AMPLICON	WP_17Q12_COPY_NUMBER_VARIATION_SYNDROME
55876	GSDMB	gasdermin B [Source:HGNC Symbol;Acc:HGNC:23690]	NIKOLSKY_BREAST_CANCER_17Q11_Q21_AMPLICON		SMID_BREAST_CANCER_ERBB2_UP	FARMER_BREAST_CANCER_CLUSTER_8
9862	MED24	mediator complex subunit 24 [Source:HGNC Symbol;Acc:HGNC:22963]	NIKOLSKY_BREAST_CANCER_17Q11_Q21_AMPLICON		SMID_BREAST_CANCER_ERBB2_UP		SMID_BREAST_CANCER_BASAL_DN			REACTOME_DEVELOPMENTAL_BIOLOGY	REACTOME_RNA_POLYMERASE_II_TRANSCRIPTION
5709	PSMD3	proteasome 26S subunit, non-ATPase 3 [Source:HGNC Symbol;Acc:HGNC:9560]	NIKOLSKY_BREAST_CANCER_17Q11_Q21_AMPLICON		SMID_BREAST_CANCER_ERBB2_UP					REACTOME_DEVELOPMENTAL_BIOLOGY	REACTOME_RNA_POLYMERASE_II_TRANSCRIPTION	REACTOME_NERVOUS_SYSTEM_DEVELOPMENT	REACTOME_METABOLISM_OF_AMINO_ACIDS_AND_DERIVATIVES	REACTOME_REGULATION_OF_EXPRESSION_OF_SLITS_AND_ROBOS		REACTOME_SIGNALING_BY_ROBO_RECEPTORS		REACTOME_INTRACELLULAR_SIGNALING_BY_SECOND_MESSENGERS	REACTOME_METABOLISM_OF_RNA
339287	MSL1	MSL complex subunit 1 [Source:HGNC Symbol;Acc:HGNC:27905]	NIKOLSKY_BREAST_CANCER_17Q11_Q21_AMPLICON				SMID_BREAST_CANCER_BASAL_DN
5691	PSMB3	proteasome 20S subunit beta 3 [Source:HGNC Symbol;Acc:HGNC:9540]	NIKOLSKY_BREAST_CANCER_17Q11_Q21_AMPLICON					MIDORIKAWA_AMPLIFIED_IN_LIVER_CANCER		REACTOME_DEVELOPMENTAL_BIOLOGY	REACTOME_RNA_POLYMERASE_II_TRANSCRIPTION	REACTOME_NERVOUS_SYSTEM_DEVELOPMENT	REACTOME_METABOLISM_OF_AMINO_ACIDS_AND_DERIVATIVES	REACTOME_REGULATION_OF_EXPRESSION_OF_SLITS_AND_ROBOS		REACTOME_SIGNALING_BY_ROBO_RECEPTORS		REACTOME_INTRACELLULAR_SIGNALING_BY_SECOND_MESSENGERS	REACTOME_METABOLISM_OF_RNA	HSIAO_HOUSEKEEPING_GENES
22794	CASC3	CASC3 exon junction complex subunit [Source:HGNC Symbol;Acc:HGNC:17040]	NIKOLSKY_BREAST_CANCER_17Q11_Q21_AMPLICON							REACTOME_DEVELOPMENTAL_BIOLOGY	REACTOME_RNA_POLYMERASE_II_TRANSCRIPTION	REACTOME_NERVOUS_SYSTEM_DEVELOPMENT		REACTOME_REGULATION_OF_EXPRESSION_OF_SLITS_AND_ROBOS		REACTOME_SIGNALING_BY_ROBO_RECEPTORS			REACTOME_METABOLISM_OF_RNA	HSIAO_HOUSEKEEPING_GENES
8564	KMO	kynurenine 3-monooxygenase [Source:HGNC Symbol;Acc:HGNC:6381]			SMID_BREAST_CANCER_ERBB2_UP		SMID_BREAST_CANCER_BASAL_DN		DOANE_BREAST_CANCER_CLASSES_UP				REACTOME_METABOLISM_OF_AMINO_ACIDS_AND_DERIVATIVES
9635	CLCA2	chloride channel accessory 2 [Source:HGNC Symbol;Acc:HGNC:2016]			SMID_BREAST_CANCER_ERBB2_UP		SMID_BREAST_CANCER_BASAL_DN		DOANE_BREAST_CANCER_CLASSES_UP
