## Additional File 12 for "A Comprehensive Meta-Analysis of Breast Cancer Gene Expression"

### Sheet: TNBC_overlap
Overlap Results
Collection(s):	C2, H
# overlaps shown:	20
# genesets in collections:	7283
# genes in comparison (n):	20
# genes in universe (N):	42722
Gene Set Name	# Genes in Gene Set (K)	Description	# Genes in Overlap (k)	k/K	p-value	FDR q-value
FARMER_BREAST_CANCER_BASAL_VS_LULMINAL	329	Genes which best discriminated between two groups of breast cancer according to the status of ESR1 and AR [GeneID=2099;367]: basal (ESR1- AR-) and luminal (ESR1+ AR+).	15	0.0456	2.16e-28	1.57e-24
DOANE_BREAST_CANCER_ESR1_DN	47	Genes down-regulated in breast cancer samples positive for ESR1 [GeneID=2099] compared to the ESR1 negative tumors.	8	0.1702	1.43e-19	5.19e-16
VANTVEER_BREAST_CANCER_ESR1_DN	224	Down-regulated genes from the optimal set of 550 markers discriminating breast cancer samples by ESR1 [GeneID=2099] expression: ER(+) vs ER(-) tumors.	9	0.0402	4.07e-16	8.21e-13
SMID_BREAST_CANCER_LUMINAL_B_DN	587	Genes down-regulated in the luminal B subtype of breast cancer.	11	0.0187	4.51e-16	8.21e-13
SMID_BREAST_CANCER_BASAL_UP	662	Genes up-regulated in basal subtype of breast cancer samles.	11	0.0166	1.69e-15	2.46e-12
SMID_BREAST_CANCER_RELAPSE_IN_BONE_DN	324	Genes down-regulated in bone relapse of breast cancer.	9	0.0278	1.16e-14	1.41e-11
LIEN_BREAST_CARCINOMA_METAPLASTIC_VS_DUCTAL_DN	115	Genes down-regulated between two breast carcinoma subtypes: metaplastic (MCB) and ductal (DCB).	7	0.0609	6.41e-14	6.67e-11
SMID_BREAST_CANCER_RELAPSE_IN_BRAIN_DN	82	Genes down-regulated in brain relapse of breast cancer.	6	0.0732	1.57e-12	1.43e-09
YANG_BREAST_CANCER_ESR1_UP	36	Genes up-regulated in early primary breast tumors expressing ESR1 [GeneID=2099] vs the ESR1 negative ones.	5	0.1389	4.88e-12	3.95e-09
DOANE_BREAST_CANCER_ESR1_UP	111	Genes up-regulated in breast cancer samples positive for ESR1 [GeneID=2099] compared to the ESR1 negative tumors.	6	0.0541	1.01e-11	7.35e-09
FARMER_BREAST_CANCER_CLUSTER_6	14	Cluster 6: selected luminal genes clustered together across breast cancer samples.	4	0.2857	3.48e-11	2.31e-08
VANTVEER_BREAST_CANCER_ESR1_UP	149	Up-regulated genes from the optimal set of 550 markers discriminating breast cancer samples by ESR1 [GeneID=2099] expression: ER(+) vs ER(-) tumors.	6	0.0403	6.05e-11	3.67e-08
SMID_BREAST_CANCER_RELAPSE_IN_BONE_UP	99	Genes up-regulated in bone relapse of breast cancer.	5	0.0505	9.1e-10	5.1e-07
FARMER_BREAST_CANCER_APOCRINE_VS_BASAL	329	Genes which best discriminate between two groups of breast cancer according the status of ESR1 and AR [GeneID=2099;367]: apocrine (ESR1- AR+) vs basal (ESR1- AR-).	6	0.0182	7.05e-09	3.67e-06
SMID_BREAST_CANCER_LUMINAL_B_UP	169	Genes up-regulated in the luminal B subtype of breast cancer.	5	0.0296	1.35e-08	6.55e-06
CHARAFE_BREAST_CANCER_LUMINAL_VS_BASAL_UP	384	Genes up-regulated in luminal-like breast cancer cell lines compared to the basal-like ones.	6	0.0156	1.77e-08	8.04e-06
DOANE_BREAST_CANCER_CLASSES_UP	72	Genes up-regulated in ER(-) / PR(-) breast tumors (do not express ESR1 and PGR [GeneID=2099;5241]) with molecular similarity to ER(+) (class A) relative to the rest of the ER(-) / PR(-) samples (class B).	4	0.0556	3.52e-08	1.51e-05
CHARAFE_BREAST_CANCER_LUMINAL_VS_MESENCHYMAL_UP	454	Genes up-regulated in luminal-like breast cancer cell lines compared to the mesenchymal-like ones.	6	0.0132	4.76e-08	1.93e-05
BENPORATH_ES_CORE_NINE_CORRELATED	100	Breast cancer compendium: 100 transcription regulators showing most correlated expression with the 9 'embryonic stem cell' transcription factors that are preferentially and coordinately overexpressed in the high-grade, ER-negative breast cancer tumors.	4	0.04	1.33e-07	5.1e-05
SMID_BREAST_CANCER_BASAL_DN	700	Genes down-regulated in basal subtype of breast cancer samles.	6	0.0086	6.04e-07	0.00022
Gene/Gene Set Overlap Matrix
Entrez Gene Id	Gene Symbol	Gene Description	FARMER_BREAST_CANCER_BASAL_VS_LULMINAL	DOANE_BREAST_CANCER_ESR1_DN	VANTVEER_BREAST_CANCER_ESR1_DN	SMID_BREAST_CANCER_LUMINAL_B_DN	SMID_BREAST_CANCER_BASAL_UP	SMID_BREAST_CANCER_RELAPSE_IN_BONE_DN	LIEN_BREAST_CARCINOMA_METAPLASTIC_VS_DUCTAL_DN	SMID_BREAST_CANCER_RELAPSE_IN_BRAIN_DN	YANG_BREAST_CANCER_ESR1_UP	DOANE_BREAST_CANCER_ESR1_UP	FARMER_BREAST_CANCER_CLUSTER_6	VANTVEER_BREAST_CANCER_ESR1_UP	SMID_BREAST_CANCER_RELAPSE_IN_BONE_UP	FARMER_BREAST_CANCER_APOCRINE_VS_BASAL	SMID_BREAST_CANCER_LUMINAL_B_UP	CHARAFE_BREAST_CANCER_LUMINAL_VS_BASAL_UP	DOANE_BREAST_CANCER_CLASSES_UP	CHARAFE_BREAST_CANCER_LUMINAL_VS_MESENCHYMAL_UP	BENPORATH_ES_CORE_NINE_CORRELATED	SMID_BREAST_CANCER_BASAL_DN
53335	BCL11A	BCL11 transcription factor A [Source:HGNC Symbol;Acc:HGNC:13221]	FARMER_BREAST_CANCER_BASAL_VS_LULMINAL	DOANE_BREAST_CANCER_ESR1_DN	VANTVEER_BREAST_CANCER_ESR1_DN	SMID_BREAST_CANCER_LUMINAL_B_DN	SMID_BREAST_CANCER_BASAL_UP	SMID_BREAST_CANCER_RELAPSE_IN_BONE_DN								FARMER_BREAST_CANCER_APOCRINE_VS_BASAL					BENPORATH_ES_CORE_NINE_CORRELATED
2296	FOXC1	forkhead box C1 [Source:HGNC Symbol;Acc:HGNC:3800]	FARMER_BREAST_CANCER_BASAL_VS_LULMINAL	DOANE_BREAST_CANCER_ESR1_DN	VANTVEER_BREAST_CANCER_ESR1_DN	SMID_BREAST_CANCER_LUMINAL_B_DN	SMID_BREAST_CANCER_BASAL_UP	SMID_BREAST_CANCER_RELAPSE_IN_BONE_DN								FARMER_BREAST_CANCER_APOCRINE_VS_BASAL					BENPORATH_ES_CORE_NINE_CORRELATED
2568	GABRP	gamma-aminobutyric acid type A receptor subunit pi [Source:HGNC Symbol;Acc:HGNC:4089]	FARMER_BREAST_CANCER_BASAL_VS_LULMINAL	DOANE_BREAST_CANCER_ESR1_DN	VANTVEER_BREAST_CANCER_ESR1_DN	SMID_BREAST_CANCER_LUMINAL_B_DN	SMID_BREAST_CANCER_BASAL_UP	SMID_BREAST_CANCER_RELAPSE_IN_BONE_DN								FARMER_BREAST_CANCER_APOCRINE_VS_BASAL
1824	DSC2	desmocollin 2 [Source:HGNC Symbol;Acc:HGNC:3036]	FARMER_BREAST_CANCER_BASAL_VS_LULMINAL	DOANE_BREAST_CANCER_ESR1_DN	VANTVEER_BREAST_CANCER_ESR1_DN	SMID_BREAST_CANCER_LUMINAL_B_DN	SMID_BREAST_CANCER_BASAL_UP	SMID_BREAST_CANCER_RELAPSE_IN_BONE_DN
7368	UGT8	UDP glycosyltransferase 8 [Source:HGNC Symbol;Acc:HGNC:12555]	FARMER_BREAST_CANCER_BASAL_VS_LULMINAL	DOANE_BREAST_CANCER_ESR1_DN	VANTVEER_BREAST_CANCER_ESR1_DN	SMID_BREAST_CANCER_LUMINAL_B_DN	SMID_BREAST_CANCER_BASAL_UP
2019	EN1	engrailed homeobox 1 [Source:HGNC Symbol;Acc:HGNC:3342]	FARMER_BREAST_CANCER_BASAL_VS_LULMINAL	DOANE_BREAST_CANCER_ESR1_DN		SMID_BREAST_CANCER_LUMINAL_B_DN	SMID_BREAST_CANCER_BASAL_UP	SMID_BREAST_CANCER_RELAPSE_IN_BONE_DN								FARMER_BREAST_CANCER_APOCRINE_VS_BASAL					BENPORATH_ES_CORE_NINE_CORRELATED
419	ART3	ADP-ribosyltransferase 3 (inactive) [Source:HGNC Symbol;Acc:HGNC:725]	FARMER_BREAST_CANCER_BASAL_VS_LULMINAL	DOANE_BREAST_CANCER_ESR1_DN		SMID_BREAST_CANCER_LUMINAL_B_DN	SMID_BREAST_CANCER_BASAL_UP	SMID_BREAST_CANCER_RELAPSE_IN_BONE_DN
221061	FAM171A1	family with sequence similarity 171 member A1 [Source:HGNC Symbol;Acc:HGNC:23522]	FARMER_BREAST_CANCER_BASAL_VS_LULMINAL		VANTVEER_BREAST_CANCER_ESR1_DN	SMID_BREAST_CANCER_LUMINAL_B_DN	SMID_BREAST_CANCER_BASAL_UP
85377	MICALL1	MICAL like 1 [Source:HGNC Symbol;Acc:HGNC:29804]	FARMER_BREAST_CANCER_BASAL_VS_LULMINAL			SMID_BREAST_CANCER_LUMINAL_B_DN	SMID_BREAST_CANCER_BASAL_UP	SMID_BREAST_CANCER_RELAPSE_IN_BONE_DN
2625	GATA3	GATA binding protein 3 [Source:HGNC Symbol;Acc:HGNC:4172]	FARMER_BREAST_CANCER_BASAL_VS_LULMINAL						LIEN_BREAST_CARCINOMA_METAPLASTIC_VS_DUCTAL_DN	SMID_BREAST_CANCER_RELAPSE_IN_BRAIN_DN	YANG_BREAST_CANCER_ESR1_UP	DOANE_BREAST_CANCER_ESR1_UP	FARMER_BREAST_CANCER_CLUSTER_6	VANTVEER_BREAST_CANCER_ESR1_UP	SMID_BREAST_CANCER_RELAPSE_IN_BONE_UP		SMID_BREAST_CANCER_LUMINAL_B_UP	CHARAFE_BREAST_CANCER_LUMINAL_VS_BASAL_UP		CHARAFE_BREAST_CANCER_LUMINAL_VS_MESENCHYMAL_UP		SMID_BREAST_CANCER_BASAL_DN
23158	TBC1D9	TBC1 domain family member 9 [Source:HGNC Symbol;Acc:HGNC:21710]	FARMER_BREAST_CANCER_BASAL_VS_LULMINAL						LIEN_BREAST_CARCINOMA_METAPLASTIC_VS_DUCTAL_DN	SMID_BREAST_CANCER_RELAPSE_IN_BRAIN_DN	YANG_BREAST_CANCER_ESR1_UP	DOANE_BREAST_CANCER_ESR1_UP	FARMER_BREAST_CANCER_CLUSTER_6	VANTVEER_BREAST_CANCER_ESR1_UP			SMID_BREAST_CANCER_LUMINAL_B_UP		DOANE_BREAST_CANCER_CLASSES_UP			SMID_BREAST_CANCER_BASAL_DN
771	CA12	carbonic anhydrase 12 [Source:HGNC Symbol;Acc:HGNC:1371]	FARMER_BREAST_CANCER_BASAL_VS_LULMINAL						LIEN_BREAST_CARCINOMA_METAPLASTIC_VS_DUCTAL_DN	SMID_BREAST_CANCER_RELAPSE_IN_BRAIN_DN	YANG_BREAST_CANCER_ESR1_UP	DOANE_BREAST_CANCER_ESR1_UP		VANTVEER_BREAST_CANCER_ESR1_UP	SMID_BREAST_CANCER_RELAPSE_IN_BONE_UP		SMID_BREAST_CANCER_LUMINAL_B_UP	CHARAFE_BREAST_CANCER_LUMINAL_VS_BASAL_UP		CHARAFE_BREAST_CANCER_LUMINAL_VS_MESENCHYMAL_UP		SMID_BREAST_CANCER_BASAL_DN
10551	AGR2	anterior gradient 2, protein disulphide isomerase family member [Source:HGNC Symbol;Acc:HGNC:328]	FARMER_BREAST_CANCER_BASAL_VS_LULMINAL						LIEN_BREAST_CARCINOMA_METAPLASTIC_VS_DUCTAL_DN	SMID_BREAST_CANCER_RELAPSE_IN_BRAIN_DN		DOANE_BREAST_CANCER_ESR1_UP	FARMER_BREAST_CANCER_CLUSTER_6		SMID_BREAST_CANCER_RELAPSE_IN_BONE_UP		SMID_BREAST_CANCER_LUMINAL_B_UP	CHARAFE_BREAST_CANCER_LUMINAL_VS_BASAL_UP	DOANE_BREAST_CANCER_CLASSES_UP	CHARAFE_BREAST_CANCER_LUMINAL_VS_MESENCHYMAL_UP		SMID_BREAST_CANCER_BASAL_DN
25803	SPDEF	SAM pointed domain containing ETS transcription factor [Source:HGNC Symbol;Acc:HGNC:17257]	FARMER_BREAST_CANCER_BASAL_VS_LULMINAL						LIEN_BREAST_CARCINOMA_METAPLASTIC_VS_DUCTAL_DN	SMID_BREAST_CANCER_RELAPSE_IN_BRAIN_DN		DOANE_BREAST_CANCER_ESR1_UP		VANTVEER_BREAST_CANCER_ESR1_UP	SMID_BREAST_CANCER_RELAPSE_IN_BONE_UP	FARMER_BREAST_CANCER_APOCRINE_VS_BASAL		CHARAFE_BREAST_CANCER_LUMINAL_VS_BASAL_UP	DOANE_BREAST_CANCER_CLASSES_UP	CHARAFE_BREAST_CANCER_LUMINAL_VS_MESENCHYMAL_UP		SMID_BREAST_CANCER_BASAL_DN
79083	MLPH	melanophilin [Source:HGNC Symbol;Acc:HGNC:29643]	FARMER_BREAST_CANCER_BASAL_VS_LULMINAL							SMID_BREAST_CANCER_RELAPSE_IN_BRAIN_DN	YANG_BREAST_CANCER_ESR1_UP	DOANE_BREAST_CANCER_ESR1_UP	FARMER_BREAST_CANCER_CLUSTER_6		SMID_BREAST_CANCER_RELAPSE_IN_BONE_UP	FARMER_BREAST_CANCER_APOCRINE_VS_BASAL	SMID_BREAST_CANCER_LUMINAL_B_UP	CHARAFE_BREAST_CANCER_LUMINAL_VS_BASAL_UP	DOANE_BREAST_CANCER_CLASSES_UP	CHARAFE_BREAST_CANCER_LUMINAL_VS_MESENCHYMAL_UP		SMID_BREAST_CANCER_BASAL_DN
29968	PSAT1	phosphoserine aminotransferase 1 [Source:HGNC Symbol;Acc:HGNC:19129]		DOANE_BREAST_CANCER_ESR1_DN	VANTVEER_BREAST_CANCER_ESR1_DN	SMID_BREAST_CANCER_LUMINAL_B_DN	SMID_BREAST_CANCER_BASAL_UP	SMID_BREAST_CANCER_RELAPSE_IN_BONE_DN
6663	SOX10	SRY-box transcription factor 10 [Source:HGNC Symbol;Acc:HGNC:11190]			VANTVEER_BREAST_CANCER_ESR1_DN	SMID_BREAST_CANCER_LUMINAL_B_DN	SMID_BREAST_CANCER_BASAL_UP	SMID_BREAST_CANCER_RELAPSE_IN_BONE_DN													BENPORATH_ES_CORE_NINE_CORRELATED
375035	SFT2D2	SFT2 domain containing 2 [Source:HGNC Symbol;Acc:HGNC:25140]			VANTVEER_BREAST_CANCER_ESR1_DN
7494	XBP1	X-box binding protein 1 [Source:HGNC Symbol;Acc:HGNC:12801]							LIEN_BREAST_CARCINOMA_METAPLASTIC_VS_DUCTAL_DN		YANG_BREAST_CANCER_ESR1_UP			VANTVEER_BREAST_CANCER_ESR1_UP
3169	FOXA1	forkhead box A1 [Source:HGNC Symbol;Acc:HGNC:5021]							LIEN_BREAST_CARCINOMA_METAPLASTIC_VS_DUCTAL_DN					VANTVEER_BREAST_CANCER_ESR1_UP				CHARAFE_BREAST_CANCER_LUMINAL_VS_BASAL_UP		CHARAFE_BREAST_CANCER_LUMINAL_VS_MESENCHYMAL_UP
